# Serial depletion of Baltic herring since the Viking Age revealed by ancient DNA and population genomics

**DOI:** 10.1101/2022.05.18.492457

**Authors:** Lane M. Atmore, Lourdes Martínez-García, Daniel Makowiecki, Carl André, Lembi Lõugas, James H. Barrett, Bastiaan Star

## Abstract

Marine resource consumption has been a key component in European diet and culture since the Middle Ages, when fish consumption increased dramatically. Yet, the early origins of marine industries and the long-term ecological consequences of historical and contemporary fisheries remain debated. The Baltic Sea was home to the first “industrial” fishery ∼800 years ago targeting the Baltic herring, a species that is still economically and culturally important today. We combine modern whole genome data with ancient DNA (aDNA) to identify the first known long-distance herring trade in the region, illustrating that large-scale fish trade began during the Viking Age. We resolve population structure within the Baltic and observe demographic independence for four local herring stocks over at least 200 generations. It has been suggested that overfishing at Øresund in the 16^th^ century resulted in a demographic shift from autumn-spawning to spring-spawning herring dominance in the Baltic. We show that while the Øresund fishery had a negative impact on the western Baltic herring stock, the existence of autumn-spawning refugia in other regions of the Baltic delayed the demographic shift to spring spawning dominance until the 20^th^ century. Importantly, modelling demographic trajectories over time, we identify a consistent pattern of serial depletion within the Baltic that is associated with changes in fishing pressure and climate, and conclude that herring exploitation at both historical and recent intensities is not sustainable. Our results highlight the complex and enduring impacts humans have had on the marine environment well before the industrial era.
