## Supplementary Data 1 for "Serial depletion of Baltic herring since the Viking Age revealed by ancient DNA and population genomics"

### Sheet: ancient_samples_libraries
Sample ID	Country	Site	Context	Age	Element	Weight (g)	Year Processed	Library Protocol(s)
HER001	Poland	Giecz	Stan 1; Nr inw 3152; Ar/ćw 27C; ćw C,B; Warstwa II; Głębokość	9th-13th	Prooticum	0.02	2017	BEST2.0 half volume + USER, SCR
HER002	Poland	Giecz	Stan 1; Nr inw 3152; Ar/ćw 27C; ćw C,B; Warstwa II; Głębokość	9th-13th	Prooticum	0.03	2017	BEST2.0 half volume + USER, SCR
HER003	Poland	Giecz	Stan 1; Nr inw 3152; Ar/ćw 27C; ćw C,B; Warstwa II; Głębokość	9th-13th	Vertebra	<0,01	2017	BEST2.0 half volume + USER, SCR
HER004	Poland	Giecz	Stan 1; Nr inw 3152; Ar/ćw 27C; ćw C,B; Warstwa II; Głębokość	9th-13th	Vertebra	0.01	2017	BEST2.0 half volume + USER, SCR
HER005	Poland	Giecz	Stan 1; Nr inw 3152; Ar/ćw 27C; ćw C,B; Warstwa II; Głębokość	9th-13th	Vertebra	0.01	2017	BEST2.0 half volume + USER, SCR
HER006	Poland	Mała Nieszawka 1	Stan 1; Przedmiot sledz-14	14th-15th	Dentary	0.05	2017	BEST2.0 half volume + USER, SCR
HER007	Poland	Mała Nieszawka 1	Stan 1; Przedmiot sledz-14	14th-15th	Dentary	0.04	2017	BEST2.0 half volume + USER, SCR
HER008	Poland	Mała Nieszawka 1	Stan 1; Przedmiot sledz-14	14th-15th	Dentary	0.03	2017	BEST2.0 half volume + USER, SCR
HER009	Poland	Mała Nieszawka 1	Stan 1; Przedmiot sledz-14	14th-15th	Dentary	0.03	2017	BEST2.0 half volume + USER, SCR
HER035	Poland	Kaldus	Stan 3; Nr inw 22/97; Wyko p10	12th	unidentified	0.03	2020	Meyer-Kircher, SCR, SCR + USER
HER036	Poland	Truso (Janow Pomorski)	Stan 1; Nr inw 112/07; odcinek C; nr/cw 25; obiekt 13/w-wa	9th	Ceratohyal	0.04	2020	Meyer-Kircher, SCR, SCR + USER
HER037	Poland	Truso (Janow Pomorski)	Stan 1; Nr inw 112/07; odcinek C; nr/cw 25; obiekt 13/w-wa	9th	Ceratohyal	0.04	2020	Meyer-Kircher, SCR, SCR + USER
HER038	Poland	Truso (Janow Pomorski)	Stan 1; Nr inw 112/07; odcinek C; nr/cw 25; obiekt 13/w-wa	9th	Ceratohyal	0.04	2020	Meyer-Kircher, SCR, SCR + USER
HER039	Poland	Truso (Janow Pomorski)	Stan 1; Nr inw 112/07; odcinek C; nr/cw 25; obiekt 13/w-wa	9th	Ceratohyal	0.04	2020	Meyer-Kircher, SCR
HER040	Poland	Truso (Janow Pomorski)	Nr inw 58/07; odcinek C; nr/cw 25; obiekt 13	9th	Ceratohyal	0.02	2020	Meyer-Kircher, SCR
HER041	Poland	Truso (Janow Pomorski)	Nr inw 58/07; odcinek C; nr/cw 25; obiekt 13	9th	Ceratohyal	0.04	2020	Meyer-Kircher, SCR
HER042	Poland	Truso (Janow Pomorski)	Nr inw 58/07; odcinek C; nr/cw 25; obiekt 13	9th	Ceratohyal	0.03	2020	Meyer-Kircher, SCR
HER043	Poland	Truso (Janow Pomorski)	Nr inw 58/07; odcinek C; nr/cw 25; obiekt 13	9th	Ceratohyal	0.05	2020	Meyer-Kircher, SCR
HER044	Poland	Truso (Janow Pomorski)	Nr inw 58/07; odcinek C; nr/cw 25; obiekt 13	9th	Ceratohyal	0.05	2020	Meyer-Kircher, SCR
HER045	Poland	Truso (Janow Pomorski)	Nr inw 58/07; odcinek C; nr/cw 25; obiekt 13	9th	Ceratohyal	0.03	2020	Meyer-Kircher, SCR, SCR + USER
HER046	Poland	Truso (Janow Pomorski)	Nr inw 58/07; odcinek C; nr/cw 25; obiekt 13	9th	Ceratohyal	0.04	2020	Meyer-Kircher, SCR
HER047	Poland	Kolowbrzeg Budzistowo	Nr inw 318; Ar/cw 1802A	8th-9th	unidentified	0.04	2020	Meyer-Kircher, SCR, SCR + USER
HER048	Poland	Kolowbrzeg Budzistowo	Nr inw 318; Ar/cw 1802A	8th-9th	unidentified	0.03	2020	Meyer-Kircher, SCR
HER050	Poland	Kolowbrzeg Budzistowo	Nr inw 290; Ar/cw 1802A; Wastwa 3a	8th-9th	Dentary	0.05	2020	Meyer-Kircher, SCR
HER051	Poland	Kolowbrzeg Budzistowo	Nr inw 290; Ar/cw 1802A; Wastwa 3a	8th-9th	Ceratohyal	0.04	2020	Meyer-Kircher, SCR, SCR + USER
HER052	Poland	Kolowbrzeg Budzistowo	Nr inw 290; Ar/cw 1802A; Wastwa 3a	8th-9th	Dentary	0.03	2020	Meyer-Kircher, SCR
HER054	Poland	Kolowbrzeg Budzistowo	Nr inw KG292; Ar cs 1802A IV	8th-9th	Dentary	0.04	2020	Meyer-Kircher, SCR
HER055	Poland	Kolowbrzeg Budzistowo	KG292/1802AI-IV	8th-9th	Dentary	0.04	2020	Meyer-Kircher, SCR
HER056	Poland	Kolowbrzeg Budzistowo	KG292/1802AI-IV	8th-9th	Ceratohyal	0.03	2020	Meyer-Kircher, SCR, SCR + USER
HER057	Poland	Kolowbrzeg Budzistowo	KG292/1802AI-IV	8th-9th	unidentified	0.02	2020	Meyer-Kircher, SCR
HER059	Estonia	Kadriorg Wreck	Ex 1 SC-J	15th	Dentary sin	0.05	2020	Meyer-Kircher, SCR
HER110	Denmark	Selsø-Vestby	56 ABW hus 2 204-205	10th	Dentary sin	0.04	2021	SCR
HER111	Denmark	Selsø-Vestby	56 ABW hus 2 204-205	10th-11th	Dentary sin	0.04	2021	SCR
HER112	Denmark	Selsø-Vestby	56 AFDx410 NN43, hus 7	10th-11th	Dentary dex	0.032	2021	SCR
HER113	Denmark	Selsø-Vestby	56 BEE 59 niveau, hus 26	10th-11th	Dentary sin	0.042	2021	SCR
HER114	Denmark	Selsø-Vestby	57 BEE 59 niveau, hus 26	10th-11th	Dentary sin	0.04	2021	SCR
HER115	Denmark	Selsø-Vestby	56 BEE x59 NN 1 p212-214 hus 26	10th-11th	Dentary sin	0.038	2021	SCR
HER116	Denmark	Selsø-Vestby	56 AMP X1 p180-199	1290-1380	Cleithrum sin	0.024	2021	SCR
HER117	Denmark	Selsø-Vestby	57 AMP X1 p180-199	1290-1380	Cleithrum sin	0.026	2021	SCR
HER118	Denmark	Selsø-Vestby	58 AMP X1 p180-199	1290-1380	Cleithrum sin	0.024	2021	SCR

### Sheet: BAMscorer_assignment_results
Sample ID	Country	Site	Age	Spawning Loci Score	Likelihood AA	Likelihood BB	Number of SNPs in BAM file (out of 835)	Chr12 Inversion Score	Likelihood AA	Likelihood BB	Likelihood AB	Number of SNPs in BAM file (out of 4503)	Salinity Loci Score	Likelihood AA	Likelihood BB	Number of SNPs in BAM file (out of 2303)	Final Population Assignment
HER001	Poland	Giecz	9th-13th	AA	1.0	0.0	275	BB	0.0	1.0	0.0	1434	BB	1.0	1.0	508	Baltic Autumn Spawner
HER002	Poland	Giecz	9th-13th	AA	1.0	0.0	774	BB	0.0	1.0	0.0	4303	BB	1.0	1.0	1472	Baltic Autumn Spawner
HER003	Poland	Giecz	9th-13th	AA	1.0	0.0	358	BB	0.0	1.0	0.0	1961	BB	1.0	1.0	662	Baltic Autumn Spawner
HER004	Poland	Giecz	9th-13th	AA	1.0	0.0	429	BB	0.0	1.0	0.0	2337	BB	0.001	0.999	798	Baltic Autumn Spawner
HER005	Poland	Giecz	9th-13th	AA	1.0	0.0	710	BB	0.0	1.0	0.0	3952	AA	1.0	0.0	1339	Western Baltic Autumn Spawner
HER006	Poland	Mała Nieszawka	14th-15th	AA	1.0	0.0	340	BB	0.0	1.0	0.0	1813	BB	0.0	1.0	616	Baltic Autumn Spawner
HER007	Poland	Mała Nieszawka	14th-15th	AA	1.0	0.0	673	BB	0.0	1.0	0.0	3789	BB	0.0	1.0	1278	Baltic Autumn Spawner
HER008	Poland	Mała Nieszawka	14th-15th	AA	1.0	0.0	351	BB	0.0	1.0	0.0	1923	BB	0.0	1.0	674	Baltic Autumn Spawner
HER009	Poland	Mała Nieszawka	14th-15th	AA	1.0	0.0	743	BB	0.0	1.0	0.0	4133	BB	0.0	1.0	1442	Baltic Autumn Spawner
HER035	Poland	Kałdus	12th	AA	1.0	0.0	84	BB	0.0	1.0	0.0	380	AB	0.291	0.709	146	Western Baltic Autumn Spawner
HER036	Poland	Janów Pomorski (Truso)	800-850	AA	1.0	0.0	84	BB	0.0	1.0	0.0	535	BB	1.0	0.0	179	Baltic Autumn Spawner
HER037	Poland	Janów Pomorski (Truso)	800-850	AA	1.0	0.0	117	BB	0.0	1.0	0.0	691	AA	1.0	0.0	246	Western Baltic Autumn Spawner
HER038	Poland	Janów Pomorski (Truso)	800-850	AA	1.0	0.0	727	BB	0.0	1.0	0.0	4010	AA	1.0	0.0	1376	Western Baltic Autumn Spawner
HER039	Poland	Janów Pomorski (Truso)	800-850	AA	1.0	0.0	700	BB	0.0	1.0	0.0	3875	BB	0.0	1.0	1335	Baltic Autumn Spawner
HER040	Poland	Janów Pomorski (Truso)	800-850	AA	1.0	0.0	11	BB	0.1	1.0	0.0	53	too few reads				Baltic Autumn Spawner
HER041	Poland	Janów Pomorski (Truso)	800-850	AA	1.0	0.0	718	BB	0.2	1.0	0.0	3989	AA	1.0	0.0	1388	Western Baltic Autumn Spawner
HER042	Poland	Janów Pomorski (Truso)	800-850	AA	1.0	0.0	747	BB	0.0	1.0	0.0	3995	too few reads				Baltic Autumn Spawner
HER043	Poland	Janów Pomorski (Truso)	800-850	AA	1.0	0.0	537	BB	0.0	1.0	0.0	2873	BB	0.0	1.0	1043	Baltic Autumn Spawner
HER044	Poland	Janów Pomorski (Truso)	800-850	AA	1.0	0.0	9	BB	0.0	1.0	0.0	65	AA	0.968	0.032	19	Western Baltic Autumn Spawner
HER045	Poland	Janów Pomorski (Truso)	800-850	AA	1.0	0.0	377	BB	0.0	1.0	0.0	2177	AA	1.0	0.0	741	Western Baltic Autumn Spawner
HER046	Poland	Janów Pomorski (Truso)	800-850	AA	1.0	0.0	285	BB	0.0	1.0	0.0	1724	BB	0.0	1.0	535	Baltic Autumn Spawner
HER047	Poland	Kołobrzeg-Bodzistowo	750-850	AA	1.0	0.0	446	BB	0.0	1.0	0.0	2649	BB	0.0	1.0	866	Baltic Autumn Spawner
HER048	Poland	Kołobrzeg-Bodzistowo	750-850	AA	1.0	0.002	2	BB	0.0	1.0	0.0	25	BB	0.043	0.957	14	Baltic Autumn Spawner
HER050	Poland	Kołobrzeg-Bodzistowo	975-1000	AA	1.0	0.0	1	BB	0.0	1.0	0.0	28	AA	0.995	0.005	9	Western Baltic Autumn Spawner
HER051	Poland	Kołobrzeg-Bodzistowo	975-1000	AA	1.0	0.0	113	BB	0.0	1.0	0.0	725	BB	0.0	1.0	211	Baltic Autumn Spawner
HER052	Poland	Kołobrzeg-Bodzistowo	975-1000	AA	0.96	0.04	4	BB	0.0	1.0	0.0	17	AA	1.0	0.0	6	Western Baltic Autumn Spawner
HER054	Poland	Kołobrzeg-Bodzistowo	875-1000	AA	1.0	0.0	8	BB	0.0	1.0	0.0	49	AA	0.996	0.004	14	Western Baltic Autumn Spawner
HER055	Poland	Kołobrzeg-Bodzistowo	875-1000	AA	1.0	0.0	23	BB	0.0	1.0	0.0	101	AA	1.0	0.0	49	Western Baltic Autumn Spawner
HER056	Poland	Kołobrzeg-Bodzistowo	875-1000	AA	1.0	0.0	366	BB	0.0	1.0	0.0	1912	BB	0.0	1.0	604	Baltic Autumn Spawner
HER057	Poland	Kołobrzeg-Bodzistowo	875-1000	AA	1.0	0.0	14	BB	0.0	1.0	0.0	115	AB	0.545	0.455	39	Western Baltic Autumn Spawner
HER059	Estonia	Kadriorg Wreck	14th	AA	1.0	0.0	640	BB	0.0	1.0	0.0	3643	BB	0.0	1.0	1209	Baltic Autumn Spawner
HER110	Denmark	Selsø-Vestby	10th	AA	1.0	0.0	492	BB	0.0	1.0	0.0	2598	BB	0.0	1.0	845	Baltic Autumn Spawner
HER111	Denmark	Selsø-Vestby	10th-11th	AA	1.0	0.0	22	BB	0.0	1.0	0.0	150	BB	0.068	0.932	51	Baltic Autumn Spawner
HER112	Denmark	Selsø-Vestby	10th-11th	AA	1.0	0.0	470	BB	0.0	1.0	0.0	2664	AA	1.0	0.0	893	Western Baltic Autumn Spawner
HER113	Denmark	Selsø-Vestby	10th-11th	AA	1.0	0.0	54	BB	0.0	1.0	0.0	203	AB	0.509	0.491	91	Western Baltic Autumn Spawner
HER114	Denmark	Selsø-Vestby	10th-11th	AA	1.0	0.0	12	BB	0.0	1.0	0.0	83	BB	0.0	1.0	24	Baltic Autumn Spawner
HER115	Denmark	Selsø-Vestby	10th-11th	AA	1.0	0.0	12	BB	0.0	1.0	0.0	94	AA	1.0	0.0	34	Western Baltic Autumn Spawner
HER116	Denmark	Selsø-Vestby	1290-1380	AA	1.0	0.0	225	AB	0.0	0.0	1.0	1321	BB	0.0	1.0	405	Baltic Autumn Spawner
HER117	Denmark	Selsø-Vestby	1290-1380	AA	0.99	0.0	26	BB	0.0	1.0	0.0	144	AB	0.668	0.332	76	Western Baltic Autumn Spawner
HER118	Denmark	Selsø-Vestby	1290-1380	AA	1.0	0.0	643	AB	0.0	0.0	1.0	4003	BB	0.0	1.0	330	Baltic Autumn Spawner
